# Microbiota assembly of specific pathogen-free neonatal mice

**DOI:** 10.1101/2025.01.14.633035

**Authors:** Elizabeth A. Kennedy, James S. Weagley, Andrew H. Kim, Avan Antia, Anna L. DeVeaux, Megan T. Baldridge

## Abstract

**Background:** Neonatal mice are frequently used to model diseases that affect human infants. Microbial community composition has been shown to impact disease progression in these models. Despite this, the maturation of the early-life murine microbiome has not been well-characterized. We address this gap by characterizing the assembly of the bacterial microbiota of C57BL/6 and BALB/c litters from birth to adulthood across multiple independent litters.

**Results:** The fecal microbiome of young pups is simple, dominated by only a few pioneering bacterial taxa. These taxa are present at low levels in the microbiota of multiple maternal body sites, precluding a clear identification of maternal source. The pup microbiota begins diversifying after fourteen days, coinciding with the beginning of coprophagy and the consumption of solid foods. Pup stool bacterial community composition and diversity are not significantly different from dams from day 21 onwards. Short-read shotgun sequencing-based metagenomic profiling of young pups enabled the assembly of metagenome-assembled genomes for strain-level analysis of these pioneer *Ligilactobacillus, Streptococcus,* and *Proteus* species.

**Conclusions:** Assembly of the murine microbiome occurs over the first weeks of postnatal life and is largely complete by day 21. This detailed view of bacterial community development across multiple commonly employed mouse strains informs experimental design, allowing researchers to better target interventions before, during, or after the maturation of the bacterial microbiota. The source of pioneer bacterial strains appears heterogeneous, as the most abundant taxa identified in young pup stool were found at low levels across multiple maternal body sites, suggesting diverse routes for seeding of the murine microbiome.
