## Supplemental Tables 1-5 for "Microbiota assembly of specific pathogen-free neonatal mice"

### Sheet: Table S1. Permanova Analysis
Table S1A. Bonferroni adjusted p-values from pairwise PERMANOVA applied to theta distances to test for differences in fecal bacterial community compositions across pups grouped by age (<P14, P15-P21, >P21) and their dams within each mouse genotype and litter, or combined across all groups. These p-values correspond to data shown in Figure 2A.
Genotype	Litter	Age groups compared
		<=P14	<=P14	P15-P21	<=P14	P15-P21	>P21
		P15-P21	>P21	>P21	Dam	Dam	Dam
BALB/c	A	0.006	0.006	0.006	0.006	0.222	0.252
BALB/c	B	0.006	0.006	0.006	0.012	0.024	0.348
Bl/6	A	0.006	0.006	0.006	0.006	0.018	0.528
Bl/6	B	0.006	0.006	0.006	0.024	0.042	0.048
Combined		0.006	0.006	0.006	0.006	0.006	0.246
Table S1B. Bonferroni adjusted p-values from pairwise PERMANOVA applied to Jaccard distances to test for differences in fecal bacterial community compositions across pups grouped by age (<P14, P15-P21, >P21) and their dams within each mouse genotype and litter, or combined across all groups. These p-values correspond to data shown in Figure S5A.
Genotype	Litter	Age groups compared
		<=P14	<=P14	P15-P21	<=P14	P15-P21	>P21
		P15-P21	>P21	>P21	Dam	Dam	Dam
BALB/c	A	0.006	0.006	0.006	0.012	0.216	0.024
BALB/c	B	0.006	0.006	0.006	0.006	0.024	0.03
Bl/6	A	0.006	0.006	0.006	0.012	0.042	0.408
Bl/6	B	0.006	0.006	0.006	0.006	0.042	0.018
Combined		0.006	0.006	0.006	0.006	0.006	0.03

### Sheet: Table S2. Sequenced Samples
Table S2. Summary of Shotgun Sequenced Samples
Sample	Percent Ligilactobacillus genus via 16S	Percent Proteus genus via 16S	Litter	Genotype	Age	Day	Illumina reads	NCBI SRA Library ID
Balb.A.4.1	0.931161	0.0463645	A	BALB/c	Pup	P04	2138102	B037_Baldridge_170_WGS
Balb.A.4.2	0.141137	0.83799	A	BALB/c	Pup	P04	1176120	B037_Baldridge_171_WGS
Balb.A.5.1	0.0776338	0.870932	A	BALB/c	Pup	P05	2395604	B037_Baldridge_172_WGS
Balb.A.5.2	0.00254708	0.966342	A	BALB/c	Pup	P05	601342	B037_Baldridge_174_WGS
B6.B.5.1	0.974147	0.00289555	B	C57BL/6	Pup	P05	1544457	B037_Baldridge_2_WGS
B6.A.5.1	0.965805	0.000834028	A	C57BL/6	Pup	P05	2812962	B037_Baldridge_95_WGS
B6.A.6.1	0.948208	0	A	C57BL/6	Pup	P06	1393772	B037_Baldridge_97_WGS

### Sheet: Table S3. Metagenomic Bins
Table S3. Summary of metagenome-assembled genome bins generated using Anvi'o, including assembly statistics, quality metrics, taxonomic assigments, 16S sequence matches to ASVs, and a summary of viruses and contigs discovered within each bin.
Bin	Assembly statistics				Quality metrics		Taxonomic assignments							ASV matches	VirSorter viruses			Plasmids
	Total length (bp)	Number of contigs	N50	GC content	Percent completion	Percent redundancy	Domain	Phylum	Class	Order	Family	Genus	Species		Number of phage containing contigs	Base pairs within predicted phage regions	Percent of bin covered by phage regions	Number of plasmid contigs	Length of plasmid contigs
Proteus mirabilis	3823743	49	180358	0.386439	1	0	Bacteria	Proteobacteria	Gammaproteobacteria	Enterobacterales	Enterobacteriaceae	Proteus	Proteus mirabilis	ASV02	4	212312	0.0555247	0	0
Streptococcus (put. haloterans)	2465267	124	39450	0.387228	0.971831	0.0422535	Bacteria	Firmicutes	Bacilli	Lactobacillales	Streptococcaceae	Streptococcus			2	3536	0.00143433	0	0
Ligilactobacillus (put. murinus)	2114544	160	22194	0.396985	0.985915	0.0140845	Bacteria	Firmicutes	Bacilli	Lactobacillales	Lactobacillaceae	Ligilactobacillus		ASV01	11	98794	0.0467212	5	9113
Streptococcus danieliae	1711807	319	7523	0.441795	0.957746	0.0140845	Bacteria	Firmicutes	Bacilli	Lactobacillales	Streptococcaceae	Streptococcus	Streptococcus danieliae	ASV18	13	45094	0.0263429	5	9337
Mammalian	313393	198	1476	0.430052	0	0										0	0	9	12278
Streptococcus azizii	236114	183	1254	0.427107	0	0	Bacteria	Firmicutes	Bacilli	Lactobacillales	Streptococcaceae	Streptococcus	Streptococcus azizii			0	0	2	2204
Uncertain	195255	14	27551	0.429567	0	0										0	0	0	0
Putative Proteus plasmid	8057	1	8057	0.419635	0	0										0	0	1	8057
PhiX	4373	2	3309	0.44651	0	0									1	3307	0.756231	0	0
Putative Staphylococcus plasmid	3191	1	3191	0.306487	0	0										0	0	1	3191
Putative Enterococcus plasmid	2322	2	1180	0.32091	0	0										0	0	2	2322
Enterococcus sp.	1252	1	1252	0.357029	0	0										0	0	0	0
Streptococcus phage	1057	1	1057	0.370861	0	0										0	0	0	0

### Sheet: Table S4. Viruses
Table S4. Summary of viral contigs identified using VirSorter2, including lifestyle, host range, and taxonomic predictions.
VirSorter2 output					Metagenomic Assembly Information				PhaTYP		PhaGCN		Gut Phage Database
Viral ID	Predicted group	Start	Stop	Virus length	Contig length	Percent of contig covered	Contig	Bin	Viral lifestyle prediction	Score	Viral taxonomy prediction	Score	Predicted phage taxon	Host range taxon
c_000000006921||full	dsDNAphage	2	25453	25452	25453	0.999961	c_000000006921	Ligilactobacillus (put. murinus)	temperate	0.999618	Casjensviridae	1		Firmicutes/Bacilli/Lactobacillales/Lactobacillaceae/Lactobacillus_H/Lactobacillus_H reuteri_B
c_000000001803||full	dsDNAphage	137	22749	22613	22957	0.985015	c_000000001803	Ligilactobacillus (put. murinus)	virulent	0.894224	unknown	0
c_000000007400||full	dsDNAphage	3	17825	17823	17930	0.994032	c_000000007400	Ligilactobacillus (put. murinus)	temperate	0.999859	unknown	0		Firmicutes/Bacilli/Lactobacillales/Lactobacillaceae/Lactobacillus_B/Lactobacillus_B murinus
c_000000007197||0_partial	dsDNAphage	150	14928	14779	45696	0.32342	c_000000007197	Ligilactobacillus (put. murinus)	temperate	0.999855	unknown	0		Firmicutes/Bacilli/Lactobacillales/Lactobacillaceae/Lactobacillus_B/Lactobacillus_B animalis
c_000000009953||full	dsDNAphage	125	4035	3911	4396	0.889672	c_000000009953	Ligilactobacillus (put. murinus)	virulent	0.998952	unknown	0		Firmicutes/Bacilli/Lactobacillales/Lactobacillaceae/Lactobacillus_B/Lactobacillus_B murinus
c_000000004085||full	dsDNAphage	1	3620	3620	3763	0.961998	c_000000004085	Ligilactobacillus (put. murinus)	temperate	0.999857	unknown	0	Myoviridae
c_000000000644||full	dsDNAphage	3	2878	2876	3330	0.863664	c_000000000644	Ligilactobacillus (put. murinus)	filtered	0	filtered	0		Firmicutes/Bacilli/Lactobacillales/Lactobacillaceae/Lactobacillus_H/NA
c_000000009098||full	ssDNA	264	2572	2309	2574	0.897047	c_000000009098	Ligilactobacillus (put. murinus)	filtered	0	filtered	0
c_000000007172||full	ssDNA	110	2354	2245	2354	0.953696	c_000000007172	Ligilactobacillus (put. murinus)	filtered	0	filtered	0	Siphoviridae	Firmicutes/Bacilli/Lactobacillales/Enterococcaceae/Enterococcus_B/Enterococcus_B faecium_A
c_000000009604||full	dsDNAphage	305	2376	2072	2563	0.808428	c_000000009604	Ligilactobacillus (put. murinus)	filtered	0	filtered	0		Firmicutes/Bacilli/Lactobacillales/Lactobacillaceae/Lactobacillus_B/Lactobacillus_B salivarius
c_000000003243||full	ssDNA	721	1814	1094	2161	0.506247	c_000000003243	Ligilactobacillus (put. murinus)	filtered	0	filtered	0
c_000000003879||full	dsDNAphage	2	94001	94000	94001	0.999989	c_000000003879	Proteus mirabils	temperate	0.998376	Drexlerviridae	1		Proteobacteria/Gammaproteobacteria/Enterobacterales/Enterobacteriaceae/Providencia/Providencia alcalifaciens,Proteobacteria/Gammaproteobacteria/Enterobacterales/Enterobacteriaceae/Providencia/Providencia alcalifaciens
c_000000002477||0_partial	dsDNAphage	860	47870	47011	158662	0.296297	c_000000002477	Proteus mirabils	virulent	0.99479	unknown	0	Myoviridae
c_000000002433||full	dsDNAphage	1	38735	38735	38944	0.994633	c_000000002433	Proteus mirabils	virulent	0.522915	Drexlerviridae	1		Proteobacteria/Gammaproteobacteria/Enterobacterales/Enterobacteriaceae/Proteus/Proteus mirabilisSRR643517,SRR643497
c_000000009838||0_partial	dsDNAphage	30646	63211	32566	243672	0.133647	c_000000009838	Proteus mirabils	temperate	0.99986	Peduoviridae	1
c_000000003028||full	ssDNA	2	1912	1911	1961	0.974503	c_000000003028	Streptococcus (put. haloterans)	filtered	0	filtered	0
c_000000007558||0_partial	dsDNAphage	4030	5654	1625	6113	0.265827	c_000000007558	Streptococcus (put. haloterans)	filtered	0	filtered	0
c_000000009103||full	dsDNAphage	3	8271	8269	8273	0.999516	c_000000009103	Streptococcus danieliae	temperate	0.999859	unknown	0	Siphoviridae	Firmicutes/Bacilli/Lactobacillales/Streptococcaceae/Streptococcus/Streptococcus lutetiensis
c_000000002742||full	dsDNAphage	1	6137	6137	6139	0.999674	c_000000002742	Streptococcus danieliae	temperate	0.969764	unknown	0	Podoviridae
c_000000002253||full	dsDNAphage	196	4997	4802	4998	0.960784	c_000000002253	Streptococcus danieliae	temperate	0.99986	unknown	0
c_000000001807||full	dsDNAphage	3	4660	4658	4662	0.999142	c_000000001807	Streptococcus danieliae	virulent	0.999023	Straboviridae	1
c_000000004814||lt2gene	dsDNAphage	1	3557	3557	3557	1	c_000000004814	Streptococcus danieliae	temperate	0.837371	unknown	0	Siphoviridae	Firmicutes/Bacilli/Lactobacillales/Streptococcaceae/Streptococcus/Streptococcus salivarius
c_000000009802||full	dsDNAphage	228	3493	3266	3493	0.935013	c_000000009802	Streptococcus danieliae	unpredicted	0	unknown	0
c_000000002086||full	ssDNA	1	2796	2796	3326	0.840649	c_000000002086	Streptococcus danieliae	filtered	0	filtered	0		Firmicutes/Bacilli/Lactobacillales/Streptococcaceae/Streptococcus/Streptococcus lutetiensis,Firmicutes/Bacilli/Lactobacillales/Streptococcaceae/Streptococcus/Streptococcus lutetiensis
c_000000002182||full	ssDNA	1	2726	2726	2871	0.949495	c_000000002182	Streptococcus danieliae	filtered	0	filtered	0		Firmicutes/Bacilli/Lactobacillales/Streptococcaceae/Streptococcus/Streptococcus lutetiensis,Firmicutes/Bacilli/Lactobacillales/Streptococcaceae/Streptococcus/Streptococcus lutetiensis,Firmicutes/Bacilli/Lactobacillales/Streptococcaceae/Streptococcus/Streptococcus infantarius
c_000000007494||full	dsDNAphage	3	2575	2573	2576	0.998835	c_000000007494	Streptococcus danieliae	filtered	0	filtered	0	Siphoviridae
c_000000003483||full	dsDNAphage	139	2037	1899	2143	0.886141	c_000000003483	Streptococcus danieliae	filtered	0	filtered	0
c_000000005450||full	dsDNAphage	210	1767	1558	1832	0.850437	c_000000005450	Streptococcus danieliae	filtered	0	filtered	0
c_000000002027||full	dsDNAphage	66	1560	1495	1561	0.957719	c_000000002027	Streptococcus danieliae	filtered	0	filtered	0
c_000000009873||full	ssDNA	61	1418	1358	1603	0.847162	c_000000009873	Streptococcus danieliae	filtered	0	filtered	0
c_000000002800||full	dsDNAphage	1	3307	3307	3309	0.999396	c_000000002800	PhiX	virulent	0.999873	unknown	0

### Sheet: Table S5. Plasmids
Table S5. Summary of plasmids identified in metagenome assemblies
Contig	Contig Length	Bin	Plasmer Plasmid Probability	Plasmer taxonomic prediction
c_000000000293	1013	Ligilactobacillus (put. murinus)	0.638	Ligilactobacillus murinus (taxid 1622)
c_000000001226	1575	Ligilactobacillus (put. murinus)	0.796	unclassified (taxid 0)
c_000000001850	1388	Ligilactobacillus (put. murinus)	0.874	Ligilactobacillus murinus (taxid 1622)
c_000000009098	2574	Ligilactobacillus (put. murinus)	0.972	Ligilactobacillus murinus (taxid 1622)
c_000000009604	2563	Ligilactobacillus (put. murinus)	0.704	Ligilactobacillus murinus (taxid 1622)
c_000000001313	1180	Putative Enterococcus plasmid	1	Enterococcus faecalis (taxid 1351)
c_000000007350	1142	Putative Enterococcus plasmid	0.99	Enterococcus faecalis (taxid 1351)
c_000000003867	8057	Putative Proteus plasmid	0.87	Proteus mirabilis (taxid 584)
c_000000001834	3191	Putative Staphylococcus plasmid	0.982	Staphylococcus aureus (taxid 1280)
c_000000002782	1400	Streptococcus danieliae	0.726	unclassified (taxid 0)
c_000000003707	3778	Streptococcus danieliae	0.852	Streptococcus (taxid 1301)
c_000000004809	1281	Streptococcus danieliae	0.894	unclassified (taxid 0)
c_000000008373	1579	Streptococcus danieliae	0.864	unclassified (taxid 0)
c_000000009485	1299	Streptococcus danieliae	0.834	unclassified (taxid 0)
c_000000003672	1124	Streptococcus azizii	0.708	unclassified (taxid 0)
c_000000004423	1080	Streptococcus azizii	0.95	unclassified (taxid 0)
c_000000000316	1600	Mammalian	0.702	unclassified (taxid 0)
c_000000002163	1850	Mammalian	0.72	unclassified (taxid 0)
c_000000003293	1088	Mammalian	0.564	unclassified (taxid 0)
c_000000004254	1661	Mammalian	0.86	Curtobacterium flaccumfaciens pv. flaccumfaciens (taxid 138532)
c_000000004817	1099	Mammalian	0.528	unclassified (taxid 0)
c_000000006798	1137	Mammalian	0.664	unclassified (taxid 0)
c_000000007171	1495	Mammalian	0.606	unclassified (taxid 0)
c_000000008211	1062	Mammalian	0.536	unclassified (taxid 0)
c_000000009632	1286	Mammalian	0.614	unclassified (taxid 0)
